# An updated review of the marine ornamental fish trade in the European Union

**DOI:** 10.1101/2024.03.17.585413

**Authors:** Monica V. Biondo, Rainer P. Burki, Francisco Aguayo, Ricardo Calado

**Affiliations:** Fondation Franz Weber, Bern, Switzerland; asdfg IT, Fluh 86, Rosshäusern, Switzerland; Faculty of Higher Studies Cuautitlán, National Autonomous University of Mexico, Mexico City; ECOMARE, CESAM—Centre for Environmental and Marine Studies, Department of Biology, Santiago University Campus, University of Aveiro, Aveiro, Portugal

**Keywords:** Coral reef fishes, international aquarium trade, management, value, TRAde Control and Expert System TRACES

## Abstract

Wild-caught fishes from coral reefs, one of the most threatened ecosystems on the planet, continue to supply the marine aquarium trade. Despite customs and veterinary checks during imports, comprehensive data on this global industry remains scarce. This study provides an updated review on one of its largest import markets, the European Union (EU): 24-million-euro annual trade value, detailed exporting and importing countries also diversity of species and families of the 26 million specimens imported between 2014 and 2021. We then show how a watchlist alert system based on the number of specimens traded, import trends, and vulnerability index according to FishBase and IUCN Red List conservation status can provide key information on which species should require a closer scrutiny. The stark decline in trade of the most traded species, *Chromis viridis,* may warrant monitoring through the Convention on International Trade in Endangered Species of Wild Fauna and Flora (CITES). While the European TRAde Control and Expert System (TRACES) electronically monitors the movement of live animals to respond quickly to biosecurity risks, one-third of marine ornamental fishes imported lack species-level information. With minor adjustments, TRACES could enhance the monitoring of wildlife trade, with marine ornamental fish being an interesting case study.
