## Supplementary material for "An updated review of the marine ornamental fish trade in the European Union": Watchlist+

### Sheet: Tabelle1
Rank	Species	Common name	Family	IUCN Red List status	Overall score	Median volume score	Slope score	IUCN score	Vulnerability score
1	Chromis viridis	Blue green damselfish	Pomacentridae	LC	210	100	100	0	10
2	Amphiprion ocellaris	Clown anemonefish	Pomacentridae	LC	156.715	62.3244	84.3903	0	10
3	Chelmon rostratus	Cupperband butterfyfish	Chaetodontidae	LC	66.711	23.0159	33.6952	0	10
4	Acanthurus achilles	Achilles tang	Acanthuridae	LC	68.4238	13.6878	40.736	0	14
5	Zebrasoma flavescens	Yellow tang	Acanthuridae	LC	88.0553	12.9402	17.695	0	57.42
6	Chrysiptera parasema	Goldtail demoiselle	Pomacentridae	LC	41.803	9.09613	22.7068	0	10
7	Chrysiptera cyanea	Sapphire devil	Pomacentridae	LC	28.4391	5.90566	12.5335	0	10
8	Nemateleotris magnifica	Fire goby	Gobiidae	LC	21.1589	5.39443	5.76443	0	10
9	Centropyge loriculus	Flame angel	Pomacanthidae	LC	24.828	5.19539	9.63261	0	10
10	Zebrasoma velifer	Sailfin tang	Acanthuridae	LC	59.1849	3.67851	18.5663	0	36.94
11	Centropyge acanthops	Orangeback angelfish	Pomacanthidae	LC	27.8736	3.62529	14.2483	0	10
12	Acanthurus japonicus	Japan surgeonfish	Acanthuridae	LC	26.5224	2.84778	12.6746	0	11
13	Pomacanthus annularis	Bluering angelfish	Pomacanthidae	LC	43.7887	2.80125	5.98745	0	35
14	Naso lituratus	Orangespine unicornfish	Acanthuridae	LC	38.9459	2.29531	2.51059	0	34.14
15	Pomacentrus alleni	Adaman damsel	Pomacentridae	LC	15.7163	2.15136	3.56497	0	10
16	Pseudochromis fridmani	Orchid dottyback	Pseudochromidae	LC	15.4124	2.14498	3.26745	0	10
17	Centropyge tibicen	Keyhole angelfish	Pomacanthidae	LC	16.7679	2.04242	4.72552	0	10
18	Centropyge potteri	Russet angelfish	Pomacanthidae	LC	17.2804	1.93068	5.34968	0	10
19	Halichoeres chrysus	Canary wrasse	Labridae	LC	13.6261	1.54707	2.07907	0	10
20	Dascyllus aruanus	Whitetail dascyllus	Pomacentridae	LC	30.6642	1.49665	2.7776	0	26.39
21	Amphiprion polymnus	Saddleback clownfish	Pomacentridae	LC	15.8002	1.47517	4.32501	0	10
22	Dascyllus trimaculatus	Treespot dascyllus	Pomacentridae	LC	15.9304	1.33511	4.59533	0	10
23	Ecsenius bicolor	Bicolor blenny	Blenniidae	LC	13.0622	1.30149	1.76067	0	10
24	Chaetodon auriga	Threadfin butterflyfish	Chaetodontidae	LC	31.8021	1.27395	7.42814	0	23.1
25	Dascyllus melanurus	Blacktail humbug	Pomacentridae	LC	15.4699	1.25807	4.21181	0	10
26	Pomacentrus coelestis	Neon damselfish	Pomacentridae	LC	13.0634	1.21512	1.84826	0	10
27	Neosynchiropus ocellatus	Ocellated dragonet	Callionymidae	N.E.	53.5252	1.21496	2.31022	40	10
28	Synchiropus picturatus	Picturesque dragonet	Callionymidae	LC	13.3573	1.144	2.21329	0	10
29	Heniochus acuminatus	Pennant coralfish	Chaetodontidae	LC	20.2699	1.10151	4.16839	0	15
30	Acanthurus olivaceus	Orangespot surgeonfish	Acanthuridae	LC	20.2862	0.932039	1.19411	0	18.16
31	Amblygobius phalaena	Whitebarred goby	Gobiidae	LC	12.6979	0.868699	1.82925	0	10
32	Canthigaster valentini	Valentin's sharpnose puffer	Tetraodontidae	LC	11.9681	0.745133	1.22295	0	10
33	Haemulon flavolineatum	Frenchg grunt	Haemulidae	LC	44.1339	0.662963	11.7409	0	31.73
34	Pterois volitans	Red lionfish	Scorpaenidae	LC	36.6792	0.631527	1.61772	0	34.43
35	Odonus niger	Red-toothed triggerfish	Balistidae	LC	41.8872	0.597133	1.29004	0	40
36	Holacanthus ciliaris	Queen angelfish	Pomacanthidae	LC	37.8148	0.407582	2.40721	0	35
37	Centropyge flavissima	Lemonpeel angelfish	Pomacanthidae	LC	12.0167	0.375835	1.64082	0	10
38	Chrysiptera rollandi	Rolland's demoiselle	Pomacentridae	LC	11.2568	0.341286	0.915519	0	10
39	Amphiprion allardi	Twobar anemonefish	Pomacentridae	LC	10.7339	0.33615	0.397714	0	10
40	Synchiropus morrisoni	Morrison's dragonet	Callionymidae	LC	10.7042	0.312651	0.39159	0	10
41	Ostracion cubicum	Yellow boxfish	Ostraciidae	N.E.	76.0235	0.298333	0.725181	40	35
42	Amphiprion ephippium	Saddle anemonefish	Pomacentridae	LC	12.5218	0.291953	2.22987	0	10
43	Hippocampus reidi	Longsnout seahorse	Syngnathidae	NT	32.5146	0.282771	0.601816	20	11.63
44	Manonichthys polynemus	Longfin dottyback	Pseudochromidae	DD	50.6987	0.267831	0.430882	40	10
45	Coris formosa	Queen coris	Labridae	LC	48.364	0.259894	4.10408	0	44
46	Coryphopterus lipernes	Peppermint goby	Gobiidae	VU	52.9916	0.257715	2.73391	40	10
47	Valenciennea longipinnis	Long-finned goby	Gobiidae	LC	13.225	0.255069	1.0099	0	11.96
48	Dascyllus reticulatus	Reticulate dascyllus	Pomacentridae	LC	25.7507	0.23655	0.744191	0	24.77
49	Gobiodon histrio	Broad-barred goby	Gobiidae	LC	10.9526	0.235616	0.716965	0	10
50	Arothron nigropunctatus	Blackspotted puffer	Tetraodontidae	LC	23.5253	0.215696	0.309579	0	23
51	Signigobius biocellatus	Twinspot goby	Gobiidae	LC	10.5781	0.197644	0.380433	0	10
52	Abudefduf saxatilis	Sergeant-major	Pomacentridae	LC	13.9397	0.194064	0.845605	0	12.9
53	Macropharyngodon meleagris	Blackspotted wrasse	Labridae	LC	10.4498	0.193442	0.25634	0	10
54	Echidna nebulosa	Starry moray	Muraenidae	LC	60.5133	0.187684	0.325648	0	60
55	Cirrhilabrus exquisitus	Exquisite wrasse	Labridae	DD	50.8922	0.180525	0.711659	40	10
56	Pycnochromis margaritifer	Bicolor chromis	Pomacentridae	LC	31.4337	0.175545	2.02811	0	29.23
57	Canthigaster solandri	Spotted sharpnose	Tetraodontidae	LC	10.3984	0.171032	0.227417	0	10
58	Balistoides conspicillum	Clown triggerfish	Balistidae	LC	40.4592	0.161694	0.297543	0	40
59	Forcipiger longirostris	Longnose butterflyfish	Chaetodontidae	LC	12.4031	0.158738	0.244365	0	12
60	Ostorhinchus melanoproctus	Blackvent cardinalfish	Apogonidae	LC	10.8373	0.156714	0.680559	0	10
61	Corythoichthys intestinalis	Scribbled pipefish	Syngnathidae	LC	10.6915	0.148622	0.542848	0	10
62	Amblyglyphidodon aureus	Golden damselfish	Pomacentridae	LC	10.546	0.113918	0.432125	0	10
63	Cirrhilabrus rubriventralis	Longfin fary wrasse	Labridae	LC	10.2811	0.110027	0.171086	0	10
64	Novaculichthys taeniourus	Rockmover wrasse	Labridae	LC	20.2358	0.106603	0.129156	0	20
65	Acanthurus nigricauda	Epaulette surgeonfish	Acanthuridae	LC	26.3356	0.103491	0.242152	0	25.99
66	Amblyeleotris diagonalis	Diagonal shrimp goby	Gobiidae	LC	10.3344	0.0955538	0.238817	0	10
67	Chaetodon fasciatus	Dagonal butterflyfish	Chaetodontidae	LC	14.9204	0.0795244	0.400867	0	14.44
68	Pomacanthus chrysurus	Goldtail angelfish	Pomacanthidae	LC	31.0175	0.0787463	0.678794	0	30.26
69	Ecsenius sellifer	Saddle blenny	Blenniidae	LC	10.2471	0.070965	0.176116	0	10
70	Pseudocheilinus evanidus	Striated wrasse	Labridae	LC	10.1745	0.0708094	0.103658	0	10
71	Pseudochromis perspicillatus	Southeast Asian blackstripe dottyback	Pseudochromidae	LC	10.3411	0.0681638	0.272955	0	10
72	Chaetodon xanthurus	Pearlscale butterflyfish	Chaetodontidae	LC	15.0831	0.0655182	5.01761	0	10
73	Pterois antennata	Broadbarred firefish	Scorpaenidae	LC	10.3311	0.0624057	0.268741	0	10
74	Genicanthus melanospilos	Spotbreast angelfish	Pomacanthidae	LC	10.1075	0.0563363	0.0511468	0	10
75	Bodianus diana	Diana's hogfish	Labridae	LC	10.7543	0.0540019	0.0803433	0	10.62
76	Naso unicornis	Bluespine unicornfish	Acanthuridae	LC	32.1743	0.0536906	0.0706414	0	32.05
77	Acanthurus bahianus	Barber surgeonfish	Acanthuridae	LC	30.4977	0.0502669	2.74741	0	27.7
78	Pseudanthias taeniatus		Serranidae	LC	10.8896	0.0482438	0.8414	0	10
79	Amphiprion latifasciatus	Madagascar anemonefish	Pomacentridae	LC	11.555	0.0466875	1.5083	0	10
80	Stonogobiops xanthorhinicus	Yellownose prawn-goby	Gobiidae	LC	10.2982	0.0445088	0.253672	0	10
81	Pseudochromis springeri	Blue-striped dottyback	Pseudochromidae	LC	10.2418	0.0417075	0.20007	0	10
82	Diodon hystrix	Spot-fin porcupinefish	Diodontidae	LC	56.5826	0.0412406	0.141313	0	56.4
83	Rhinomuraena quaesita	Ribbon moray	Muraenidae	LC	78.2046	0.041085	0.163476	0	78
84	Acanthurus nigroris	Bluelined surgeonfish	Acanthuridae	LC	15.1117	0.0351713	0.0764928	0	15
85	Balistapus undulatus	Orange-lined triggerfish	Balistidae	LC	20.094	0.0331481	0.060879	0	20
86	Chaetodon guttatissimus	Peppered butterflyfish	Chaetodontidae	LC	10.0761	0.0317475	0.0443252	0	10
87	Rhinecanthus verrucosus	Blackbelly triggerfish	Balistidae	LC	13.1133	0.0309694	0.0823443	0	13
88	Paracheilinus hemitaeniatus		Labridae	LC	10.9368	0.0305025	0.906267	0	10
89	Ptereleotris heteroptera	Blacktail goby	Gobiidae	LC	10.0898	0.0303469	0.0594237	0	10
90	Chaetodon meyeri	Scrawled butterflyfish	Chaetodontidae	LC	10.1103	0.0280125	0.0822957	0	10
91	Pseudanthias bicolor		Serranidae	LC	10.1005	0.0277013	0.0727592	0	10
92	Pseudochromis dilectus		Pseudochromidae	LC	10.0981	0.0277013	0.0703686	0	10
93	Ostorhinchus dispar	Redspot cardinalfish	Apogonidae	LC	15.8087	0.0245888	5.78408	0	10
94	Gomphosus varius	Bird wrasse	Labridae	LC	26.6772	0.0234994	0.0537239	0	26.6
95	Cirrhitichthys oxycephalus	Coral hawkfish	Cirrhitidae	LC	10.0619	0.01992	0.042021	0	10
96	Paracirrhites arcatus	Arc-eye hawkfish	Cirrhitidae	LC	10.0457	0.01992	0.0257402	0	10
97	Chromis xanthura	Paletail chromis	Pomacentridae	LC	10.1034	0.0196088	0.0838238	0	10
98	Cirrhilabrus naokoae	Naoko's Fairy wrasse	Labridae	N.E.	50.4737	0.0188306	0.454869	40	10
99	Cryptocentrus fasciatus	Y-bar shrimp goby	Gobiidae	LC	10.0612	0.0183638	0.0428396	0	10
100	Cryptocentrus cyanotaenia	Lagoon shrimpgoby	Gobiidae	DD	50.0664	0.01743	0.0489942	40	10
101	Melichthys indicus	Indian triggerfish	Balistidae	LC	15.1523	0.0168075	0.135492	0	15
102	Fowlerichthys ocellatus	Ocellated frogfish	Antennariidae	LC	28.3308	0.0158738	0.314913	0	28
103	Plectorhinchus vittatus	Indian Ocean oriental sweetlips	Haemulidae	LC	55.1829	0.0155625	0.0273167	0	55.14
104	Gobiodon rivulatus	Rippled coralgoby	Gobiidae	LC	10.2259	0.0146288	0.211288	0	10
105	Chaetodon falcula	Blackwedged butterflyfish	Chaetodontidae	LC	11.2635	0.0133838	1.25008	0	10
106	Cirrhitichthys aprinus	Spotted hawkfish	Cirrhitidae	LC	10.0347	0.0127613	0.0219807	0	10
107	Paracirrhites forsteri	Blackside hawkfish	Cirrhitidae	LC	12.0353	0.0127613	0.0225264	0	12
108	Pseudocheilinus ocellatus	Whitebarred pink wrasse	Labridae	LC	10.1816	0.0122944	0.169327	0	10
109	Cantherhines pullus	Orangespotted filefish	Monacanthidae	LC	10.0554	0.0121388	0.0432944	0	10
110	Parupeneus barberinoides	Bicolor goatfish	Mullidae	LC	20.3036	0.0118275	0.291814	0	20
111	Sebastapistes cyanostigma	Yellowspotted scorpionfish	Scorpaenidae	LC	10.0421	0.0118275	0.0302576	0	10
112	Apogon maculatus	Flamefish	Apogonidae	LC	11.2703	0.0115163	1.25881	0	10
113	Chaetodon trifascialis	Chevron butterflyfish	Chaetodontidae	NT	31.9328	0.011205	1.03164	20	10.89
114	Bodianus rufus	Spanish hogfish	Labridae	LC	30.6422	0.0101156	0.632104	0	30
115	Diodon liturosus	Black-blotched porcupinefish	Diodontidae	N.E.	86.024	0.00980438	0.0141586	40	46
116	Bodianus bimaculatus	Twospot hogfish	Labridae	LC	10.0346	0.0093375	0.0252551	0	10
117	Chaetodipterus faber	Atlantic spadefish	Ephippidae	LC	49.3146	0.00902625	0.205545	0	49.1
118	Halichoeres prosopeion	Twotone wrasse	Labridae	LC	10.0343	0.00793688	0.0263465	0	10
119	Ostracion solorense	Reticulate boxfish	Ostraciidae	N.E.	50.079	0.00778125	0.0711844	40	10
120	Liopropoma swalesi	Swales' basslet	Serranidae	LC	10.0272	0.0068475	0.0203738	0	10
121	Thalassoma hebraicum	Goldbar wrasse	Labridae	LC	13.0173	0.00653625	0.0107959	0	13
122	Fusigobius signipinnis	Signalfin goby	Gobiidae	LC	10.0544	0.00638063	0.0480495	0	10
123	Hologymnosus doliatus	Pastel ringwrasse	Labridae	LC	40.0171	0.0056025	0.0115438	0	40
124	Canthigaster bennetti	Bennett's sharpnose puffer	Tetraodontidae	LC	10.0169	0.00544688	0.0114239	0	10
125	Cirrhilabrus tonozukai	Tono's wrasse	Labridae	DD	50.0782	0.00544688	0.0727637	40	10
126	Chaetodon larvatus	Hooded butterflyfish	Chaetodontidae	LC	13.3518	0.00529125	0.0564828	0	13.29
127	Meiacanthus nigrolineatus	Blackline fangblenny	Blenniidae	LC	10.0517	0.00498	0.0467672	0	10
128	Macropharyngodon geoffroy	Geoffroy's wrasse	Labridae	LC	10.0493	0.00404625	0.0452414	0	10
129	Ostracion immaculatum	Bluespotted boxfish	Ostraciidae	N.E.	60.51	0.00342375	0.00654873	40	20.5
130	Paraluteres prionurus	False puffer	Monacanthidae	LC	10.0798	0.0031125	0.0766965	0	10
131	Lutjanus viridis	Blue and gold snapper	Lutjanidae	LC	20.0234	0.00280125	0.0205798	0	20
132	Stonogobiops dracula	Dracula shrimp-goby	Gobiidae	LC	10.0199	0.00280125	0.0170692	0	10
133	Chaetodon capistratus	Foureye butterflyfish	Chaetodontidae	LC	12.272	0.00249	2.26952	0	10
134	Cephalopholis sexmaculata	Sixblotch hind	Serranidae	LC	33.2611	0.00217875	0.0289632	0	33.23
135	Cirrhilabrus pylei	Pyle's wrasse	Labridae	LC	10.0066	0.00217875	0.00443957	0	10
136	Bodianus axillaris	Axilspot hogfish	Labridae	LC	14.4084	0.0018675	0.00657905	0	14.4
137	Chaetodon guentheri	Crochet butterflyfish	Chaetodontidae	LC	10.0134	0.00155625	0.0118584	0	10
138	Halichoeres radiatus	Puddingwife wrasse	Labridae	LC	40.4633	0.00140063	0.0619169	0	40.4
139	Labracinus lineatus	Lined dottyback	Pseudochromidae	LC	15.0086	0.001245	0.00736404	0	15
